# The Lifespan Architecture of Human EEG

**DOI:** 10.64898/2026.07.28.741219

**Authors:** Milana Kasab, Sahar Allouch, Aida Ebadi, Frederic Bonnardot, Bahar Güntekin, Lütfü Hanoğlu, Görsev Yener, Ilayda Kiyi-Atilla, Veronique Paban, Birgitta Rós Ásgrímsdóttir, Paolo Gargiulo, Marc Vérin, Peter Fuhr, Ute Gschwandtner, Mohamed El Badaoui, Mohamad Diab, Mahmoud Hassan

## Abstract

Human brain maturation and aging are highly nonlinear, yet their organization at the level of large-scale electrophysiological activity remains poorly understood. We analyzed resting-state electroencephalography (EEG) recordings from 1,763 healthy individuals aged 5-85 years to map lifespan trajectories across spectral, complexity, and morphological features. Age-sensitive features clustered into distinct nonlinear trajectories, most commonly showing rapid change during childhood and adolescence followed by stabilization in adulthood, while a smaller subset exhibited turning points in midlife. These trajectories also differed in their spatial expression, ranging from highly conserved scalp-wide patterns to heterogeneous profiles in which the same feature followed distinct trajectories across scalp regions. Transition ages revealed recurring regional sequences, suggesting that diverse EEG features share common reorganization chronologies. Together, these results show that lifespan EEG variation is structured through complementary temporal trajectories, spatial architectures, and regional transition sequences. This normative framework provides a basis for investigating brain development and aging and for identifying atypical patterns associated with neurological and psychiatric disorders.
