## Supplementary_Dataset_Info for "The Lifespan Architecture of Human EEG"

### Sheet: Sheet1
Site	Dataset	Nb of Samples (% Male)	Age Range (mean+-SD)	EEG Recording System	Sampling Frequency	Nb of Channels	Recorded Eyes Condition	Source	Reference	Inclusion/Exclusion Criteria	Ethics Approval / Informed Consent Information
Reykjavik University, Reykjavik, Iceland	1kEEG	68 (38.2%)	42-78 (56.7±9.0)	ANT Neuro	4096	128	EO/EC	Not Open	-	-	-	EC: Eyes Closed
General University Hospital of Thessaloniki	andreas_miltiadous	27 (59.3%)	57-78 (68.3±5.3)	19-Channels EEG (Nihon Kohden EEG 2100 clinical device) 10-20 international system	500	19	EC	https://openneuro.org/datasets/ds004504/versions/1.0.2	https://doi.org/10.3390/diagnostics11081437	No cognitive decline (average MMSE score of 30). No dementia-related conditions.	The study was conducted according to the guidelines of the Declaration of Helsinki and approved by the Ethics Committee of University of Ioannina. Informed consent was obtained from all subjects involved in the study.	EO: Eyes Opened
Technical University of Munich, Germany	avila	27 (40.7%)	25-79 (58.3±15.0)	64-channel EEG, BrainAmp MR plus amplifier	1000	64	EO/EC	https://osf.io/srpbg/	https://www.ncbi.nlm.nih.gov/pmc/articles/PMC8600543/	healthy participants were inlcuded if they have no medical history of pain lasting more than 6 months, do not have any pain on the day of testing, surgery, or acute injury during the past 3 months, or any neurological or psychiatric diseases. Evaluated using the McGill Pain Questionnaire, Beck Depression Inventory II, and State-Trait Anxiety Inventory.	All participants provided written informed consent. The study was approved by the ethics committee of the Medical Faculty of the Technical University of Munich and conducted according to the relevant guidelines and regulations.
University Hospital of Basel, Switzerland	basel	31 (54.8%)	53-75 (65.3±5.6)	256‐channel EEG System (Netstation 300, EGI, Eugene, OR)	1000	256	EC	Not Open	https://pmc.ncbi.nlm.nih.gov/articles/PMC9543227/#mds29026-sec-0023	No primary neurological conditions.	The study was approved by the local ethics committees (Ethikkommission beider Basel, Basel; Switzerland; EK 74/09) and all patients gave written informed consent before the study inclusion
University of New Mexico, USA	cavanagh	21 (61.9%)	48-84 (68.5±9.9)	64 channel Brain Vision system	500	64	EO/EC	https://openneuro.org/datasets/ds003490/versions/1.1.0	https://pmc.ncbi.nlm.nih.gov/articles/PMC5999543/	MMSE above 26/30. No major head injuries or history of epilepsy. No primary neurological conditions. No parkinsonian related diagnosis.	The University of New Mexico Office of the Institutional Review Board approved the study and all participants provided written informed consent
La Habana, Cuba	CHBMP	214 (68.7%)	18-68 (31.6±9.6)	MEDICID 5-with 64 and 128 electrodes with differential amplifiers and gain of 10,000	200	64/128	EO/EC	https://www.synapse.org/Synapse:syn22324937, https://chbmp-open.loris.ca/	https://www.nature.com/articles/s41597-021-00829-7	Randomly selected healthy individuals from the La Lisa municipality. Excluded if diagnosed with metabolic syndrome, psychiatric conditions, severe illnesses, or sensory/motor disabilities based on strict Neurological and Psychiatric evaluations (WAIS III, MMSE, MINI)	Approved by the Ethics Committee of the Cuban Neuroscience Center. Informed signed consent was obtained in accordance with the ethical standards of the Declaration of Helsinki.
Rennes, France	CreaNet	87 (41.4%)	21-68 (40.2±13.1)	256 channel, geodesic hydrocel system EGI	1000	256	EC	Not Open	https://www.nature.com/articles/s42003-024-06461-6	No history or evidence of neurological disorders, cognitive disabilities, or psychiatric illness was reported, nor any use of medication/substances that could affect the central nervous system.	The study was approved by the ethical committee of the University Hospital Centre of Rennes (agreement n°20–171) and each participant provided written informed consent.
Germany	Dortmund	553 (38.2%)	20-70 (44.1±14.6)	BrainVision Brainamp DC amplifier and BrainVision Recorder software (BrainProducts GmbH)	1000	64	EO/EC	https://openneuro.org/datasets/ds005385/versions/1.0.2	https://www.nature.com/articles/s41597-024-03797-w	The participants reported to be healthy and free of medication that might affect their attention during the experimental. Exclusion criteria were history of severe diseases, namely neurological diseases (such as dementia, Parkinson disease, or stroke); cardiovascular, oncological, and eye diseases; psychiatric and affective disorders; head injuries, head surgery, and head implants; use of psychot…	All participants gave their written informed consent before any study protocol was commenced. The study conformed to the Code of Ethics of the World Medical Association (Declaration of Helsinki) and was approved by the local Ethical Committee of the Leibniz Research Centre for Working Environment and Human Factors, Dortmund, Germany (approval number: A93-1 and A93-3 for the follow-up testing)
Izmir, Turkey	izmir	99 (44.4%)	44-87 (65.8±8.1)	BrainAmp 32-channel DC amplifier, Brain Products GmbH; Gilching, Germany	500	32	EO/EC	Not Open	-	No primary neurological conditions. No relevant medications with respect to AD	The study was collected within the scope of different research projects and approved by the corresponding local ethical committees: Scientific and Technological Research Council of Turkey-TUBITAK, Project number: 112S459, Decision no:2011/12-15 Protocol No: 2568-GOA, Decision No: 2016/06-51 Dokuz Eylül University Scientific Research Projects, Project Number:2018.KB.SAG.084, Protocol No: 3815-GOA,…
New York City, USA	HBN	251 (46.2%)	5-17 (9.6±3.0)	128-channel EEG Geodesic HydroCel system	500	128	EO/EC	https://fcon_1000.projects.nitrc.org/indi/cmi_healthy_brain_network/index.html	https://www.nature.com/articles/sdata2017181	Inclusion criteria required participants to possess adequate verbal communication skills, with assistance from parents or guardians when needed. Exclusion criteria encompassed severe neurological disorders, significant cognitive impairment (IQ<66), acute encephalopathy, known neurodegenerative disorders, or other abnormalities hindering complete participation in the protocol. A comprehensive set …	The study was approved by the Chesapeake Institutional Review Board (https://www.chesapeakeirb.com/). Prior to conducting the research, written informed consent is obtained from participants ages 18 or older. For participants younger than 18, written consent is obtained from their legal guardians and written assent obtained from the participant
Istanbul Medipol University, Istanbul, Turkey	istanbul	63 (49.2%)	51-79 (63.2±7.3)	BrainAmp 32ch DC	500	32	EO/EC	Not Open	-	No primary neurological conditions. No medication information was available	The study is designed according to the principles of the Declaration of Helsinki. The study was approved by the local ethical committee (Istanbul Medipol University Ethical Committee, Report No: 10840098-604.01.01-E.8374). All participating individuals and/or their relatives gave written informed consent for the study.
Mazloum Hospital, Tripoli, Lebanon Azm Research Center, Tripoli, Lebanon	leb2017	9 (33.3%)	64-81 (70.8±4.8)	32-channel, TMSi	1000	32	EC	Not Open	https://iopscience.iop.org/article/10.1088/1741-2552/aaaa76	No primary neurological conditions. None of the volunteers reported taking any medication or drugs MMSE above 25/30.	The institutional review board at the Lebanese University, Doctoral School of Science and Technology, approved all the experimental protocols and procedures (agreement number CE-EDST-3–2017). All subjects or their legal guardians gave their informed consent to participate in the study in accordance with all the relevant IRB guidelines and regulations.
Aix Marseille Univ, Marseille, France	CRPN, Marseille	115 (37.4%)	20-75 (42.0±16.1)	64-channel , Biosemi ActiveTwo system	1024-2048	64	EC	Not Open	https://pubmed.ncbi.nlm.nih.gov/30221547/	None of the volunteers reported taking any medication or drugs nor as suffering from any past or present neurological or psychiatric disease	The study was approved by the “Comité de Protection des Personnes Sud Méditerranée” (agreement n°10–40). Each participant provided written informed consent prior to acquisition.
USA	MIPDB	59 (61.0%)	8-18 (12.4±3.0)	128-channel EEG geodesic hydrocel system EGI	500	128	EO/EC	https://fcon_1000.projects.nitrc.org/indi/cmi_eeg/index.html	https://www.nature.com/articles/sdata201740	included 101 healthy controls and 31 patients with neurodevelopmental disorders (ADHD, ASD, learning disorders, anxiety) aged 6-44 (54.8% M). Participants underwent a 10-minute screening via phone or in person, during which information on psychiatric history, current treatments, medications, diagnoses, and any neurological disorders, including epilepsy, was collected	The study was approved by the Chesapeake Institutional Review Board. Written informed consent was obtained from all participants or their legal guardians prior to the start of the experiment; additionally, written assent was obtained from participants under the age of 18 and over the age of 6.
University of Turku, Finland	railo	18 (44.4%)	53-76 (67.8±6.7)	64 active electrodes + 2 EOG channels NeurOne Tesla amplifier	500	64	EO/EC	https://osf.io/pehj9/	https://ieeexplore.ieee.org/document/10011540, https://pubmed.ncbi.nlm.nih.gov/32682241/	No neurological conditions.	The study was conducted according to the principles of the Declaration of Helsinki. The experiment was approved by the Ethics committee of the hospital district of South-West Finland. A written informed consent was obtained prior the study.
University of Oslo, Norway	SRM	102 (39.2%)	17-71 (37.4±13.9)	BioSemi 64ch, ActiveTwo	1024	64	EC	https://openneuro.org/datasets/ds003775/versions/1.2.1	https://www.sciencedirect.com/science/article/pii/S1388245723002286	No severe psychiatric or neurological symptoms. None of the subjects used any neuromodulation medication such as anti-seizure medication or anti-psychotics.	The data collection was conducted in accordance with the Declaration of Helsinki. The procedures were approved by the Regional Ethics Committee of South-Eastern Norway (reference number: 2016/2003). Informed consent was obtained from all participants.
Denmark	zenodoFuglsang	19 (31.6%)	53-76 (62.1±7.1)	BioSemi 64ch, ActiveTwo	512	64	EO/EC	https://zenodo.org/records/3618205	https://pmc.ncbi.nlm.nih.gov/articles/PMC7083526/	No neurological conditions. No information about potential medication was collected.	The experiment was approved by the Science Ethics Committee for the Capital Region of Denmark (protocol H-16036391) and was conducted in accordance with the Declaration of Helsinki. All subjects provided written informed consent to participate.
