## Supplementary Table 1 for "The Lifespan Architecture of Human EEG"

### Sheet: All Patterns
Feature Domain	Feature Name	Global Pattern	Trajectory Shape	Model Selection Certainty [0-1]	Normalized Effect Size [0-1]
Complexity	CATCH22 Automutual information	Inverse	◟	1	0.942321	Strong Selection Certainty >=0.95
Complexity	CATCH22 AC Function_First Minimum	Inverse	◟	1	0.930932	Weak Selection Certainty <0.95
Complexity	Detrended Fluctuation-Alpha	Quadratic	⋃	0.9981	0.919272
Complexity	CATCH22 High Fluctuation	Inverse	◜	1	0.911038
Complexity	CATCH22 Mutual Information_Bins	Inverse	◟	1	0.840263
Complexity	CATCH22 Periodicity	Inverse	◟	1	0.832047
Complexity	Katz Fractal-Alpha	Quadratic	⋂	1	0.804248
Complexity	Detrended Fluctuation-Broadband	Inverse	◟	1	0.770291
Complexity	CATCH22 Embedding Distance	Inverse	◟	1	0.763906
Complexity	CATCH22 Entropy Pairs	Inverse	◜	1	0.752755
Complexity	CATCH22 Forecast Error	Inverse	◜	1	0.750628
Complexity	Lempel-Ziv	Inverse	◜	1	0.742133
Complexity	CATCH22 Stretch Decreasing	Inverse	◟	1	0.730401
Complexity	Hurst Exponent H	Inverse	◟	1	0.729968
Complexity	Sample Entropy	Inverse	◜	1	0.717788
Complexity	Approximate Entropy	Inverse	◜	1	0.716426
Complexity	CATCH22 Stretch High	Inverse	◟	1	0.703636
Complexity	CATCH22 AC Function_timescale	Inverse	◟	1	0.6609
Complexity	CATCH22 Time Reversibility	Quadratic	⋂	1	0.641497
Complexity	Spectral Entropy	Inverse	◜	1	0.631703
Complexity	Katz Fractal-Broadband	Inverse	◜	1	0.594744
Complexity	Higuchi Fractal-Broadband	Inverse	◜	1	0.594448
Complexity	Katz Fractal-Theta	Linear	↗	0.6928	0.585343
Complexity	Katz Fractal-Beta	Inverse	◜	1	0.521997
Complexity	Katz Fractal-Gamma	Inverse	◜	1	0.46944
Complexity	Hurst Exponent C	Inverse	◟	0.9969	0.438173
Complexity	Detrended Fluctuation-Gamma	Inverse	◟	1	0.426896
Complexity	Detrended Fluctuation-Beta	Quadratic	⋃	0.9994	0.409794
Complexity	Higuchi Fractal-Beta	Quadratic	⋂	0.9906	0.396008
Complexity	Higuchi Fractal-Alpha	Inverse	◜	1	0.356904
Complexity	Katz Fractal-Delta	Linear	↘	0.5455	0.337829
Complexity	Detrended Fluctuation-Theta	Quadratic	⋃	0.986	0.315686
Complexity	Higuchi Fractal-Gamma	Inverse	◜	0.9958	0.306771
Complexity	Higuchi Fractal-Theta	Quadratic	⋂	0.9883	0.293198
Complexity	Higuchi Fractal-Delta	Inverse	◜	0.9373	0.272769
Complexity	CATCH22 dfa	Inverse	◜	0.9988	0.225707
Complexity	CATCH22 Rescaled Range Analysis	Inverse	◜	0.4392	0.105223
Complexity	CATCH22 Transition Variance	Invariant	➖	0.4726	0
Complexity	CATCH22 Whiten Timescale	Invariant	➖	0.3342	0
Complexity	Detrended Fluctuation-Delta	Invariant	➖	0.713	0
Spectral	Peak Alpha Frequency	Quadratic	⋂	1	1
Spectral	Theta Beta Ratio	Inverse	◟	1	0.877942
Spectral	Delta Beta Ratio	Inverse	◟	1	0.800891
Spectral	Power Relative-Beta	Inverse	◜	0.9974	0.761817
Spectral	Aperiodic Slope	Inverse	◟	1	0.750837
Spectral	Power Relative-Delta	Inverse	◟	1	0.705327
Spectral	Power Relative-Theta	Quadratic	⋃	0.9913	0.663468
Spectral	Aperiodic Intercept	Inverse	◟	1	0.589033
Spectral	Adjusted Power-Gamma	Inverse	◟	1	0.545467
Spectral	Power Absolute-Beta	Inverse	◜	0.6402	0.507011
Spectral	Theta Alpha Ratio	Inverse	◟	1	0.503476
Spectral	Total Power-Beta	Inverse	◜	0.9311	0.484885
Spectral	Delta Alpha Ratio	Inverse	◟	1	0.471259
Spectral	Power Absolute-Delta	Inverse	◟	0.9998	0.437747
Spectral	CATCH22 Low Frequency Power	Inverse	◟	1	0.435494
Spectral	Adjusted Power-Delta	Inverse	◜	0.9948	0.429162
Spectral	Total Power-Delta	Inverse	◟	0.9998	0.424854
Spectral	Power Relative-Alpha	Linear	↘	0.6127	0.414152
Spectral	Power Relative-Gamma	Inverse	◜	0.9999	0.408187
Spectral	CATCH22 Centroid Frequency	Inverse	◜	0.9934	0.350586
Spectral	Total Power-Alpha	Quadratic	⋂	0.8736	0.342481
Spectral	Power Absolute-Gamma	Inverse	◜	0.9319	0.332465
Spectral	Power Absolute-Alpha	Quadratic	⋂	0.9737	0.31801
Spectral	Total Power-Gamma	Inverse	◜	0.9723	0.303375
Spectral	Adjusted Power-Beta	Inverse	◟	0.9891	0.237483
Spectral	Adjusted Power-Theta	Inverse	◜	0.6643	0.160736
Spectral	Adjusted Power-Alpha	Invariant	➖	0.6307	0
Spectral	Power Absolute-Theta	Invariant	➖	0.4068	0
Spectral	Total Power-Broadband	Invariant	➖	0.4569	0
Spectral	Total Power-Theta	Invariant	➖	0.4222	0
Morphological	Hjorth Complexity	Inverse	◟	1	0.931075
Morphological	Envelope Mean-Beta	Inverse	◜	1	0.651081
Morphological	Envelope Standard Deviation-Beta	Inverse	◜	1	0.607552
Morphological	Hjorth Mobility	Inverse	◜	1	0.556113
Morphological	Envelope Mean-Delta	Inverse	◟	0.9999	0.536305
Morphological	Envelope Mean-Gamma	Inverse	◜	1	0.519855
Morphological	CATCH22 Distribution_Histogram_mode 5	Linear	↘	0.7168	0.485815
Morphological	Envelope Standard Deviation-Delta	Inverse	◟	1	0.478508
Morphological	CATCH22 Distribution_Mean	Linear	↗	0.6067	0.320454
Morphological	Envelope Standard Deviation-Gamma	Inverse	◜	0.9942	0.314904
Morphological	Skewness-Beta	Quadratic	⋃	0.4889	0.280907
Morphological	Kurtosis-Gamma	Inverse	◟	0.9999	0.24865
Morphological	Kurtosis-Beta	Inverse	◟	0.9552	0.176459
Morphological	Envelope Mean-Theta	Inverse	◟	0.6758	0.167147
Morphological	Kurtosis-Alpha	Inverse	◟	0.9543	0.151039
Morphological	CATCH22 Distribution_Histogram_mode 10	Inverse	◟	0.4508	0.128742
Morphological	Kurtosis-Theta	Inverse	◟	0.8203	0.119539
Morphological	CATCH22 Distribution_Outlier_negative	Invariant	➖	0.3522	0
Morphological	CATCH22 Distribution_Outlier_positive	Invariant	➖	0.5537	0
Morphological	CATCH22 Distribution_Standard Deviation	Invariant	➖	0.5141	0
Morphological	Envelope Mean-Alpha	Invariant	➖	0.7498	0
Morphological	Envelope Mean-Broadband	Invariant	➖	0.5095	0
Morphological	Envelope Standard Deviation-Alpha	Invariant	➖	0.4911	0
Morphological	Envelope Standard Deviation-Broadband	Invariant	➖	0.3996	0
Morphological	Envelope Standard Deviation-Theta	Invariant	➖	0.437	0
Morphological	Hjorth Activity	Invariant	➖	0.4987	0
Morphological	Kurtosis-Broadband	Invariant	➖	0.4518	0
Morphological	Kurtosis-Delta	Invariant	➖	0.4688	0
Morphological	Skewness-Alpha	Invariant	➖	0.4227	0
Morphological	Skewness-Broadband	Invariant	➖	0.5015	0
Morphological	Skewness-Delta	Invariant	➖	0.466	0
Morphological	Skewness-Gamma	Invariant	➖	0.5134	0
Morphological	Skewness-Theta	Invariant	➖	0.4434	0

### Sheet: Rapid Early Life Decay
Feature Domain	Feature Name	Global Pattern	Trajectory Shape	Model Selection Certainty [0-1]	Normalized Effect Size [0-1]
Complexity	CATCH22 Automutual information	Inverse	◟	1	0.942321
Complexity	CATCH22 AC Function_First Minimum	Inverse	◟	1	0.930932
Complexity	CATCH22 Mutual Information_Bins	Inverse	◟	1	0.840263
Complexity	CATCH22 Periodicity	Inverse	◟	1	0.832047
Complexity	Detrended Fluctuation-Broadband	Inverse	◟	1	0.770291
Complexity	CATCH22 Embedding Distance	Inverse	◟	1	0.763906
Complexity	CATCH22 Stretch Decreasing	Inverse	◟	1	0.730401
Complexity	Hurst Exponent H	Inverse	◟	1	0.729968
Complexity	CATCH22 Stretch High	Inverse	◟	1	0.703636
Complexity	CATCH22 AC Function_timescale	Inverse	◟	1	0.6609
Complexity	Hurst Exponent C	Inverse	◟	0.9969	0.438173
Complexity	Detrended Fluctuation-Gamma	Inverse	◟	1	0.426896
Spectral	Theta Beta Ratio	Inverse	◟	1	0.877942
Spectral	Delta Beta Ratio	Inverse	◟	1	0.800891
Spectral	Aperiodic Slope	Inverse	◟	1	0.750837
Spectral	Power Relative-Delta	Inverse	◟	1	0.705327
Spectral	Aperiodic Intercept	Inverse	◟	1	0.589033
Spectral	Adjusted Power-Gamma	Inverse	◟	1	0.545467
Spectral	Theta Alpha Ratio	Inverse	◟	1	0.503476
Spectral	Delta Alpha Ratio	Inverse	◟	1	0.471259
Spectral	Power Absolute-Delta	Inverse	◟	0.9998	0.437747
Spectral	CATCH22 Low Frequency Power	Inverse	◟	1	0.435494
Spectral	Total Power-Delta	Inverse	◟	0.9998	0.424854
Spectral	Adjusted Power-Beta	Inverse	◟	0.9891	0.237483
Morphological	Hjorth Complexity	Inverse	◟	1	0.931075
Morphological	Envelope Mean-Delta	Inverse	◟	0.9999	0.536305
Morphological	Envelope Standard Deviation-Delta	Inverse	◟	1	0.478508
Morphological	Kurtosis-Gamma	Inverse	◟	0.9999	0.24865
Morphological	Kurtosis-Beta	Inverse	◟	0.9552	0.176459
Morphological	Kurtosis-Alpha	Inverse	◟	0.9543	0.151039
				MEDIAN=	0.624966
				IQR=	0.330842
					0.437853
					0.768695

### Sheet: Early Life Accumulation
Feature Domain	Feature Name	Global Pattern	Trajectory Shape	Model Selection Certainty [0-1]	Normalized Effect Size [0-1]
Complexity	CATCH22 High Fluctuation	Inverse	◜	1	0.911038
Complexity	CATCH22 Entropy Pairs	Inverse	◜	1	0.752755
Complexity	CATCH22 Forecast Error	Inverse	◜	1	0.750628
Complexity	Lempel-Ziv	Inverse	◜	1	0.742133
Complexity	Sample Entropy	Inverse	◜	1	0.717788
Complexity	Approximate Entropy	Inverse	◜	1	0.716426
Complexity	Spectral Entropy	Inverse	◜	1	0.631703
Complexity	Katz Fractal-Broadband	Inverse	◜	1	0.594744
Complexity	Higuchi Fractal-Broadband	Inverse	◜	1	0.594448
Complexity	Katz Fractal-Beta	Inverse	◜	1	0.521997
Complexity	Katz Fractal-Gamma	Inverse	◜	1	0.46944
Complexity	Higuchi Fractal-Alpha	Inverse	◜	1	0.356904
Complexity	Higuchi Fractal-Gamma	Inverse	◜	0.9958	0.306771
Complexity	CATCH22 dfa	Inverse	◜	0.9988	0.225707
Spectral	Power Relative-Beta	Inverse	◜	0.9974	0.761817
Spectral	Adjusted Power-Delta	Inverse	◜	0.9948	0.429162
Spectral	Power Relative-Gamma	Inverse	◜	0.9999	0.408187
Spectral	CATCH22 Centroid Frequency	Inverse	◜	0.9934	0.350586
Spectral	Total Power-Gamma	Inverse	◜	0.9723	0.303375
Morphological	Envelope Mean-Beta	Inverse	◜	1	0.651081
Morphological	Envelope Standard Deviation-Beta	Inverse	◜	1	0.607552
Morphological	Hjorth Mobility	Inverse	◜	1	0.556113
Morphological	Envelope Mean-Gamma	Inverse	◜	1	0.519855
Morphological	Envelope Standard Deviation-Gamma	Inverse	◜	0.9942	0.314904
				MEDIAN=	0.57528
					0.3214
					0.225707
					0.911038

### Sheet: Midlife Decay
Feature Domain	Feature Name	Global Pattern	Trajectory Shape	Model Selection Certainty [0-1]	Normalized Effect Size [0-1]
Complexity	Katz Fractal-Alpha	Quadratic	⋂	1	0.804248
Complexity	CATCH22 Time Reversibility	Quadratic	⋂	1	0.641497
Complexity	Higuchi Fractal-Beta	Quadratic	⋂	0.9906	0.396008
Complexity	Higuchi Fractal-Theta	Quadratic	⋂	0.9883	0.293198
Spectral	Peak Alpha Frequency	Quadratic	⋂	1	1
Spectral	Power Absolute-Alpha	Quadratic	⋂	0.9737	0.31801
				MEDIAN=	0.518753
					0.28813

### Sheet:  Midlife Trough
Feature Domain	Feature Name	Global Pattern	Trajectory Shape	Model Selection Certainty [0-1]	Normalized Effect Size [0-1]
Complexity	Detrended Fluctuation-Alpha	Quadratic	⋃	0.9981	0.919272
Complexity	Detrended Fluctuation-Beta	Quadratic	⋃	0.9994	0.409794
Complexity	Detrended Fluctuation-Theta	Quadratic	⋃	0.986	0.315686
Spectral	Power Relative-Theta	Quadratic	⋃	0.9913	0.663468
				MEDIAN=	0.536631
					0.271336

### Sheet: WeakResilient Patterns
Feature Domain	Feature Name	Global Pattern	Trajectory Shape	Model Selection Certainty [0-1]	Normalized Effect Size [0-1]
Complexity	Katz Fractal-Theta	Linear	↗	0.6928	0.585343
Complexity	Katz Fractal-Delta	Linear	↘	0.5455	0.337829
Complexity	Higuchi Fractal-Delta	Inverse	◜	0.9373	0.272769
Complexity	CATCH22 Rescaled Range Analysis	Inverse	◜	0.4392	0.105223
Complexity	CATCH22 Transition Variance	Invariant	➖	0.4726	0
Complexity	CATCH22 Whiten Timescale	Invariant	➖	0.3342	0
Complexity	Detrended Fluctuation-Delta	Invariant	➖	0.713	0
Spectral	Power Absolute-Beta	Inverse	◜	0.6402	0.507011
Spectral	Total Power-Beta	Inverse	◜	0.9311	0.484885
Spectral	Power Relative-Alpha	Linear	↘	0.6127	0.414152
Spectral	Total Power-Alpha	Quadratic	⋂	0.8736	0.342481
Spectral	Power Absolute-Gamma	Inverse	◜	0.9319	0.332465
Spectral	Adjusted Power-Theta	Inverse	◜	0.6643	0.160736
Spectral	Adjusted Power-Alpha	Invariant	➖	0.6307	0
Spectral	Power Absolute-Theta	Invariant	➖	0.4068	0
Spectral	Total Power-Broadband	Invariant	➖	0.4569	0
Spectral	Total Power-Theta	Invariant	➖	0.4222	0
Morphological	CATCH22 Distribution_Histogram_mode 5	Linear	↘	0.7168	0.485815
Morphological	CATCH22 Distribution_Mean	Linear	↗	0.6067	0.320454
Morphological	Skewness-Beta	Quadratic	⋃	0.4889	0.280907
Morphological	Envelope Mean-Theta	Inverse	◟	0.6758	0.167147
Morphological	CATCH22 Distribution_Histogram_mode 10	Inverse	◟	0.4508	0.128742
Morphological	Kurtosis-Theta	Inverse	◟	0.8203	0.119539
Morphological	CATCH22 Distribution_Outlier_negative	Invariant	➖	0.3522	0
Morphological	CATCH22 Distribution_Outlier_positive	Invariant	➖	0.5537	0
Morphological	CATCH22 Distribution_Standard Deviation	Invariant	➖	0.5141	0
Morphological	Envelope Mean-Alpha	Invariant	➖	0.7498	0
Morphological	Envelope Mean-Broadband	Invariant	➖	0.5095	0
Morphological	Envelope Standard Deviation-Alpha	Invariant	➖	0.4911	0
Morphological	Envelope Standard Deviation-Broadband	Invariant	➖	0.3996	0
Morphological	Envelope Standard Deviation-Theta	Invariant	➖	0.437	0
Morphological	Hjorth Activity	Invariant	➖	0.4987	0
Morphological	Kurtosis-Broadband	Invariant	➖	0.4518	0
Morphological	Kurtosis-Delta	Invariant	➖	0.4688	0
Morphological	Skewness-Alpha	Invariant	➖	0.4227	0
Morphological	Skewness-Broadband	Invariant	➖	0.5015	0
Morphological	Skewness-Delta	Invariant	➖	0.466	0
Morphological	Skewness-Gamma	Invariant	➖	0.5134	0
Morphological	Skewness-Theta	Invariant	➖	0.4434	0
				MEDIAN=	0
					0.183766
