## Supplementary Table 2 for "The Lifespan Architecture of Human EEG"

### Sheet: Globally coordinated trajectori
Feature Domain	Feature Name	Frequency Band	Global Profile	Mean standardized Effect Size	STD standardized Effect Size	Spatial Profile	Frontal	Central	Temporal	Parietal	Occipital
Complexity	CATCH22 AC Function_First Minimum		◟	0.817491	0.0646257	Globally Conserved (19/19 channels)	◟	◟	◟	◟	◟
Complexity	CATCH22 Automutual information		◟	0.813304	0.0747595	Globally Conserved (19/19 channels)	◟	◟	◟	◟	◟
Complexity	CATCH22 High Fluctuation		◜	0.844036	0.0633272	Globally Conserved (19/19 channels)	◜	◜	◜	◜	◜
Complexity	CATCH22 Mutual Information_Bins		◟	0.774704	0.0664159	Globally Conserved (19/19 channels)	◟	◟	◟	◟	◟
Complexity	CATCH22 Embedding Distance		◟	0.712073	0.0851545	Globally Conserved (19/19 channels)	◟	◟	◟	◟	◟
Complexity	CATCH22 Periodicity		◟	0.685541	0.102396	Globally Conserved (19/19 channels)	◟	◟	◟	◟	◟
Complexity	Detrended Fluctuation	Broadband	◟	0.690452	0.0668738	Globally Conserved (19/19 channels)	◟	◟	◟	◟	◟
Complexity	CATCH22 Entropy Pairs		◜	0.69249	0.0486802	Globally Conserved (19/19 channels)	◜	◜	◜	◜	◜
Complexity	Lempel-Ziv		◜	0.680449	0.0531246	Globally Conserved (19/19 channels)	◜	◜	◜	◜	◜
Complexity	CATCH22 Forecast Error		◜	0.680343	0.0729696	Globally Conserved (19/19 channels)	◜	◜	◜	◜	◜
Complexity	CATCH22 Stretch Decreasing		◟	0.672352	0.0549507	Globally Conserved (19/19 channels)	◟	◟	◟	◟	◟
Complexity	Approximate Entropy		◜	0.6533	0.0563779	Globally Conserved (19/19 channels)	◜	◜	◜	◜	◜
Complexity	Sample Entropy		◜	0.642332	0.0599556	Globally Conserved (19/19 channels)	◜	◜	◜	◜	◜
Complexity	Hurst Exponent H		◟	0.592704	0.0838434	Globally Conserved (19/19 channels)	◟	◟	◟	◟	◟
Complexity	CATCH22 Stretch High		◟	0.622535	0.0680277	Globally Conserved (19/19 channels)	◟	◟	◟	◟	◟
Complexity	Spectral Entropy		◜	0.554635	0.0733149	Globally Conserved (19/19 channels)	◜	◜	◜	◜	◜
Complexity	CATCH22 AC Function_timescale		◟	0.541558	0.0712084	Globally Conserved (19/19 channels)	◟	◟	◟	◟	◟
Complexity	Higuchi Fractal	Broadband	◜	0.546244	0.0602737	Globally Conserved (19/19 channels)	◜	◜	◜	◜	◜
Complexity	Katz Fractal	Broadband	◜	0.493004	0.0911893	Globally Conserved (19/19 channels)	◜	◜	◜	◜	◜
Complexity	Katz Fractal	Gamma	◜	0.350361	0.0917484	Globally Conserved (19/19 channels)	◜	◜	◜	◜	◜
Spectral	Delta Beta Ratio		◟	0.799477	0.170152	Globally Conserved (19/19 channels)	◟	◟	◟	◟	◟
Spectral	Peak Alpha Frequency		⋂	0.68975	0.128743	Globally Conserved (19/19 channels)	⋂	⋂	⋂	⋂	⋂
Spectral	Theta Beta Ratio		◟	0.77384	0.0920427	Globally Conserved (19/19 channels)	◟	◟	◟	◟	◟
Spectral	Aperiodic Slope		◟	0.677023	0.0794549	Globally Conserved (19/19 channels)	◟	◟	◟	◟	◟
Spectral	Delta Alpha Ratio		◟	0.409981	0.123374	Globally Conserved (19/19 channels)	◟	◟	◟	◟	◟
Spectral	Power Relative	Delta	◟	0.597875	0.0740699	Globally Conserved (19/19 channels)	◟	◟	◟	◟	◟
Spectral	CATCH22 Low Frequency Power		◟	0.423985	0.0647645	Globally Conserved (19/19 channels)	◟	◟	◟	◟	◟
Morphological	Hjorth Complexity		◟	0.796856	0.0812776	Globally Conserved (19/19 channels)	◟	◟	◟	◟	◟
Morphological	Hjorth Mobility		◜	0.567559	0.0558091	Globally Conserved (19/19 channels)	◜	◜	◜	◜	◜
			MEAN	0.648147	0.0785829
			MEDIAN	0.677023	0.0729696
			Min	0.350361	0.0486802
			Max	0.844036	0.170152

### Sheet: Spatially heterogeneous traject
Feature Domain	Feature Name	Frequency Band	Global Profile	Mean standardized Effect Size	STD standardized Effect Size	Spatial Profile ( # of Significant channels/total channels)	Frontal	Central	Temporal	Parietal	Occipital
Complexity	Higuchi Fractal	Gamma	◜	0.203407	0.086667	Heterogeneous (11/19 channels)	◜	◜	◜	◜	◜
Complexity	Detrended Fluctuation	Alpha	⋃	0.711629	0.170783	Heterogeneous (13/19 channels)	⋃	◟ / ⋃	⋃	-	⋃
Complexity	Katz Fractal	Alpha	⋂	0.602876	0.180686	Heterogeneous (17/19 channels)	⋂	⋂	⋂	⋂	⋂
Complexity	Katz Fractal	Beta	◜	0.422431	0.0719292	Heterogeneous (18/19 channels)	◜	◜	◜	◜	◜
Complexity	Higuchi Fractal	Alpha	◜	0.376978	0.0743382	Heterogeneous (18/19 channels)	◜	◜	◜	◜	◜
Complexity	Detrended Fluctuation	Gamma	◟	0.340599	0.0707745	Heterogeneous (18/19 channels)	◟	◟	◟	◟	◟
Spectral	Aperiodic Intercept		◟	0.357451	0.135251	Heterogeneous (12/19 channels)	◟	-	◟	◟	◟
Spectral	Adjusted Power	Gamma	◟	0.347687	0.121267	Heterogeneous (13/19 channels)	◟	◟	◟	◟	◟
Spectral	Power Relative	Beta	◜	0.724472	0.12937	Heterogeneous (14/19 channels)	◜	⋂	◜ / ⋂	⋂	◜
Spectral	Theta Alpha Ratio		◟	0.476624	0.173151	Heterogeneous (15/19 channels)	◟	◟	◟	◟	⋃
Spectral	CATCH22 Centroid Frequency		◜	0.26247	0.0882577	Heterogeneous (16/19 channels)	◜	◜	◜	◜	◜
Spectral	Power Relative	Gamma	◜	0.305243	0.0893808	Heterogeneous (17/19 channels)	◜	◜	◜	◜	◜
Morphological	Kurtosis	Gamma	◟	0.275617	0.143589	Heterogeneous (15/19 channels)	◟	◟	◟	◟	◟
			MEAN	0.41596	0.118111
			MEDIAN	0.357451	0.121267
			Min	0.203407	0.0707745
			Max	0.724472	0.180686

### Sheet: Spatially localized trajectorie
Feature Domain	Feature Name	Frequency Band	Global Profile	Mean standardized Effect Size	STD standardized Effect Size	Spatial Profile	Frontal	Central	Temporal	Parietal	Occipital
Complexity	Katz Fractal	Delta	➖ (Invariant)	0.138381	0.205932	Heterogeneous (1/19 channels)	-	-	-	⋂	-
Complexity	CATCH22 Transition Variance		➖ (Invariant)	0.0334683	0.0703313	Heterogeneous (1/19 channels)	◟	-	-	-	-
Complexity	CATCH22 Time Reversibility		⋂	0.366327	0.165166	Heterogeneous (2/19 channels)	-	-	-	-	⋂
Complexity	Detrended Fluctuation	Delta	➖ (Invariant)	0.115374	0.189316	Heterogeneous (2/19 channels)	-	-	-	⋃	-
Complexity	Katz Fractal	Theta	➖ (Invariant)	0.0802985	0.144866	Heterogeneous (2/19 channels)	◜	-	-	-	-
Complexity	Detrended Fluctuation	Theta	⋃	0.495203	0.23681	Heterogeneous (3/19 channels)	⋃ / ◟	-	-	⋃	-
Complexity	Higuchi Fractal	Theta	⋂	0.407344	0.23157	Heterogeneous (5/19 channels)	⋂	⋂	⋂	-	-
Complexity	Higuchi Fractal	Delta	➖ (Invariant)	0.171831	0.128404	Heterogeneous (5/19 channels)	◜	⋂	-	-	-
Complexity	CATCH22 dfa		◜	0.10605	0.115259	Heterogeneous (5/19 channels)	◜	-	-	◜	-
Complexity	Higuchi Fractal	Beta	⋂	0.448412	0.201989	Heterogeneous (6/19 channels)	⋂	⋂	⋂	⋂	-
Complexity	Hurst Exponent C		◟	0.396824	0.243393	Heterogeneous (7/19 channels)	◟	◟	-	◟	◟
Complexity	Detrended Fluctuation	Beta	⋃	0.351189	0.160971	Heterogeneous (7/19 channels)	⋃	⋃	-	⋃	⋃
Complexity	CATCH22 Rescaled Range Analysis		➖ (Invariant)	-	-	Non-Significant / Resilient	-	-	-	-	-
Complexity	CATCH22 Whiten Timescale		➖ (Invariant)	-	-	Non-Significant / Resilient	-	-	-	-	-
Spectral	Total Power	Alpha	➖ (Invariant)	0.137765	0.177271	Heterogeneous (1/19 channels)	⋂	-	-	-	-
Spectral	Power Absolute	Alpha	⋂	0.0692328	0.15038	Heterogeneous (1/19 channels)	⋂	-	-	-	-
Spectral	Power Absolute	Delta	◟	0.0459011	0.123198	Heterogeneous (1/19 channels)	◟	-	-	-	-
Spectral	Total Power	Delta	◟	0.0734463	0.115974	Heterogeneous (1/19 channels)	◟	-	-	-	-
Spectral	Total Power	Broadband	➖ (Invariant)	0.0874104	0.137552	Heterogeneous (1/19 channels)	⋂	-	-	-	-
Spectral	Power Absolute	Gamma	➖ (Invariant)	0.0419644	0.102989	Heterogeneous (1/19 channels)	-	-	-	◜	-
Spectral	Adjusted Power	Alpha	➖ (Invariant)	0.0709496	0.109808	Heterogeneous (1/19 channels)	-	-	-	◟	-
Spectral	Total Power	Gamma	◜	0.15704	0.185945	Heterogeneous (2/19 channels)	-	⋂	-	◜	-
Spectral	Total Power	Beta	➖ (Invariant)	0.157057	0.175091	Heterogeneous (3/19 channels)	-	⋂	◜	-	◜
Spectral	Power Absolute	Beta	➖ (Invariant)	0.209958	0.187005	Heterogeneous (5/19 channels)	-	⋂	◜	◜	◜
Spectral	Power Relative	Alpha	➖ (Invariant)	0.261022	0.195727	Heterogeneous (5/19 channels)	⋂	⋂	-	⋂	-
Spectral	Adjusted Power	Delta	◜	0.265519	0.146004	Heterogeneous (5/19 channels)	◜	-	◜	-	◜
Spectral	Power Relative	Theta	⋃	0.386216	0.306174	Heterogeneous (7/19 channels)	⋃	⋃	⋃	-	⋃
Spectral	Adjusted Power	Beta	◟	0.210758	0.132697	Heterogeneous (9/19 channels)	◟	◟	◟	◟	◟
Spectral	Power Absolute	Theta	➖ (Invariant)	-	-	Non-Significant / Resilient	-	-	-	-	-
Spectral	Total Power	Theta	➖ (Invariant)	-	-	Non-Significant / Resilient	-	-	-	-	-
Spectral	Adjusted Power	Theta	➖ (Invariant)	-	-	Non-Significant / Resilient	-	-	-	-	-
Morphological	CATCH22 Distribution_Mean		➖ (Invariant)	0.0791587	0.16846	Heterogeneous (1/19 channels)	⋃	-	-	-	-
Morphological	CATCH22 Distribution_Histogram_mode 10		➖ (Invariant)	0.0532801	0.134866	Heterogeneous (1/19 channels)	-	⋃	-	-	-
Morphological	Hjorth Activity		➖ (Invariant)	0.0809326	0.149028	Heterogeneous (1/19 channels)	-	⋂	-	-	-
Morphological	CATCH22 Distribution_Standard Deviation		➖ (Invariant)	0.0194327	0.0847051	Heterogeneous (1/19 channels)	◟	-	-	-	-
Morphological	Kurtosis	Theta	➖ (Invariant)	0.06421	0.118686	Heterogeneous (1/19 channels)	◟	-	-	-	-
Morphological	Envelope Standard Deviation	Broadband	➖ (Invariant)	0.0414478	0.091998	Heterogeneous (1/19 channels)	◟	-	-	-	-
Morphological	CATCH22 Distribution_Histogram_mode 5		➖ (Invariant)	0.0309636	0.0809786	Heterogeneous (1/19 channels)	-	-	-	◟	-
Morphological	Kurtosis	Alpha	◟	0.0260085	0.0801343	Heterogeneous (1/19 channels)	◟	-	-	-	-
Morphological	Kurtosis	Delta	➖ (Invariant)	0.0241429	0.072599	Heterogeneous (1/19 channels)	◟	-	-	-	-
Morphological	CATCH22 Distribution_Outlier_negative		➖ (Invariant)	0.0220825	0.0526522	Heterogeneous (1/19 channels)	◜	-	-	-	-
Morphological	Envelope Mean	Delta	◟	0.224286	0.174891	Heterogeneous (2/19 channels)	◟	-	-	-	◟
Morphological	Kurtosis	Broadband	➖ (Invariant)	0.044745	0.102414	Heterogeneous (2/19 channels)	◟	⋃	-	-	-
Morphological	Kurtosis	Beta	◟	0.144962	0.133982	Heterogeneous (3/19 channels)	-	-	◟	◟	◟
Morphological	CATCH22 Distribution_Outlier_positive		➖ (Invariant)	0.0780388	0.0973777	Heterogeneous (3/19 channels)	◜	◜	-	◜	-
Morphological	Envelope Standard Deviation	Gamma	◜	0.199343	0.171141	Heterogeneous (5/19 channels)	◜	◜	-	◜	◜
Morphological	Envelope Standard Deviation	Delta	◟	0.203592	0.14669	Heterogeneous (6/19 channels)	◟	-	◟	-	◟
Morphological	Envelope Mean	Beta	◜	0.306791	0.114084	Heterogeneous (8/19 channels)	◜	◜	◜	◜	◜
Morphological	Envelope Standard Deviation	Beta	◜	0.250981	0.108821	Heterogeneous (8/19 channels)	◜	◜	◜	◜	◜
Morphological	Envelope Mean	Gamma	◜	0.281547	0.194747	Heterogeneous (9/19 channels)	◜	◜	◜	◜	◜
Morphological	Envelope Standard Deviation	Theta	➖ (Invariant)	-	-	Non-Significant / Resilient	-	-	-	-	-
Morphological	Envelope Mean	Theta	➖ (Invariant)	-	-	Non-Significant / Resilient	-	-	-	-	-
Morphological	Skewness	Delta	➖ (Invariant)	-	-	Non-Significant / Resilient	-	-	-	-	-
Morphological	Envelope Mean	Broadband	➖ (Invariant)	-	-	Non-Significant / Resilient	-	-	-	-	-
Morphological	Skewness	Alpha	➖ (Invariant)	-	-	Non-Significant / Resilient	-	-	-	-	-
Morphological	Skewness	Theta	➖ (Invariant)	-	-	Non-Significant / Resilient	-	-	-	-	-
Morphological	Skewness	Broadband	➖ (Invariant)	-	-	Non-Significant / Resilient	-	-	-	-	-
Morphological	Envelope Standard Deviation	Alpha	➖ (Invariant)	-	-	Non-Significant / Resilient	-	-	-	-	-
Morphological	Envelope Mean	Alpha	➖ (Invariant)	-	-	Non-Significant / Resilient	-	-	-	-	-
Morphological	Skewness	Beta	➖ (Invariant)	-	-	Non-Significant / Resilient	-	-	-	-	-
Morphological	Skewness	Gamma	➖ (Invariant)	-	-	Non-Significant / Resilient	-	-	-	-	-
			MEAN	0.165797	0.147068
			MEDIAN	0.137765	0.144866
			Min	0.0194327	0.0526522
			Max	0.495203	0.306174
